# Editing of endogenous tubulins reveals varying effects of tubulin posttranslational modifications on axonal growth and regeneration

**DOI:** 10.1101/2024.01.02.573937

**Authors:** Yu-Ming Lu, Shan Yan, Shih-Chieh Ti, Chaogu Zheng

## Abstract

Tubulin posttranslational modifications (PTMs) modulate the dynamic properties of microtubules and their interactions with other proteins. However, the effects of tubulin PTMs were often revealed indirectly through the deletion of modifying enzymes or the overexpression of tubulin mutants. In this study, we directly edited the endogenous tubulin loci to install PTM-mimicking or -disabling mutations and studied their effects on microtubule stability, neurite outgrowth, axonal regeneration, cargo transport, and sensory functions in the touch receptor neurons of *Caenorhabditis elegans*. We found that the status of β-tubulin S172 phosphorylation and K252 acetylation strongly affected microtubule dynamics, neurite growth, and regeneration, whereas α-tubulin K40 acetylation had little influence. Polyglutamylation and detyrosination in the tubulin C-terminal tail had more subtle effects on microtubule stability likely by modulating the interaction with kinesin-13. Overall, our study systematically assessed and compared several tubulin PTMs for their impacts on neuronal differentiation and regeneration and established an *in vivo* platform to test the function of tubulin PTMs in neurons.
