## Supplemental File 1 for "Editing of endogenous tubulins reveals varying effects of tubulin posttranslational modifications on axonal growth and regeneration"

### Sheet: Sheet1
Strain name	Genotype (gene, allele, and transgene names)
TU4065	uIs115 [mec-17p::TagRFP] IV
TU4069	uIs134 [mec-17p::TagRFP] V
TU6235	mec-7(u1137; S172A) X; uIs115 [mec-17p::TagRFP] IV
TU6234	mec-7(u1136; S172E) X; uIs115 [mec-17p::TagRFP] IV
TU6549	mec-7(u1056; S172P) X; uIs115 [mec-17p::TagRFP] IV
CGZ562	uIs115; juIs338 [mec-4p::ebp-2::GFP + ttx-3p::RFP].
CGZ563	mec-7(u1136; S172E) X; uIs115 IV; juIs338 [mec-4p::ebp-2::GFP + ttx-3p::RFP].
CGZ564	mec-7(u1137; S172A) X; uIs115 IV; juIs338 [mec-4p::ebp-2::GFP + ttx-3p::RFP].
TU5595	uIs134 [mec-17p::TagRFP] V; jsIs821[mec-7p::GFP::rab-3] X
CGZ941	mec-7(u1136; S172E) X; jsIs821 X; uIs134 V
CGZ942	mec-7(u1137; S172A) X; jsIs821 X; uIs134 V
NM4244	jsIs973 [mec-7p::mRFP + unc-119(+)] III. jsIs609 [mec7p::mtGFP + lin-15(+)] X.
CGZ1019	mec-7(u1137; S172A) X; jsIs973 [mec-7p::mRFP + unc-119(+)] III. jsIs609 [mec7p::mtGFP + lin-15(+)] X
CGZ1020	mec-7(u1136; S172E) X; jsIs973 [mec-7p::mRFP + unc-119(+)] III. jsIs609 [mec7p::mtGFP + lin-15(+)] X
CGZ263	dlk-1(ju476) I; uIs115 [mec-17p::TagRFP] IV
CGZ70	uIs134; cmIs6 [(pBR104) mbk-1::GFP + pNC4.21].
CGZ64	uIs134; cmEx6 [mbk-2p::GFP; rol-6(D)]
CGZ915	unc-119(ed3) III; unkEx194 [hpk-1Bp::GFP; unc-119(+)]
CGZ62	mbk-1(pk1389); uIs115
CGZ76	mbk-2(dd5); uIs134
CGZ93	mbk-2(ne992ts); uIs134
CGZ127	mbk-2(ok2235) IV/nT1 [qIs51] (IV;V); zdIs5 [mec-4p::GFP] I
CGZ366	mbk-1(pk1389) X; mbk-2(dd5ts) IV; uIs134 V
CGZ367	mbk-1(pk1389) X; mbk-2(ne992ts) IV; uIs134 V
CGZ828	mbk-1(pk1389) X; mbk-2(ok2235) IV/nT1 [qIs51] (IV;V); zdIs5 I
CGZ829	mbk-1(pk1389) X; mbk-2(ok2235) IV/nT1 [qIs51] (IV;V); uIs31 III
CGZ404	mbk-1(pk1389) X; uIs115 IV; unkEx101[mec-17p::mbk-2-dsRNA; ceh-22p::GFP]
CGZ554	mbk-2::gfp (unk79) IV; uIs134 V
CGZ1555	mbk-2::gfp (unk79) IV; ItSi953 [mec-18p::vhhGFP4::Zif-1::operon-linker-mKate-his-11::tbb-2 3'utr; unc-119(+)] II; uIs134 V
CGZ1178	cdk-1(he5)/hT2; uIs115 IV
CGZ97	cdk-1(ok1882) III/hT2 [bli-4(e937) let-?(q782) qIs48] (I;III); uIs134 V
CGZ1394	cdk-1(he5)/hT2; mec-7(u1137; S172A) X; uIs115 IV
CGZ66	hpk-1(pk1393); uIs134
CGZ814	mec-12(unk119; K40Q) III; uIs115 IV
CGZ815	mec-12(unk120; K40R) III; uIs115 IV
CGZ1017	mec-17(unk126; dW) IV; uIs115 IV
CGZ895	mec-17(ok2109) IV;uIs134 V
CGZ1098	mec-17(ok2109) IV; atat-2(ok2415) X;uIs134 V
CGZ1099	mec-17(unk126; dW) IV; atat-2(ok2415) X; uIs115 IV
CGZ1100	atat-2(ok2415) X; uIs115 IV
CGZ1138	mec-7(unk143; K252Q) X; uIs115 IV
CGZ1139	mec-7(unk144; K252R) X; uIs115 IV
CGZ1097	mec-7(unk135; 3Es-A) X; uIs115 IV
CGZ1015	mec-12(unk124; D7aa) III; uIs115 IV
CGZ1095	mec-12(unk133; 7aa-A) III; uIs115 IV
CGZ1000	mec-12(unk136; 4Es-A) III; uIs115 IV
CGZ1175	mec-12(unk148; 1stE-A) III; uIs115 IV
CGZ1184	mec-12(unk155; 2Es-A) III; uIs115 IV
CGZ1182	mec-12(unk153; 4thE-A) III; uIs115 IV
CGZ1133	mec-12(unk138; 3Es-A) III; uIs115 IV
CGZ1176	mec-12(unk150; D3E) III; uIs115 IV
CGZ847	mec-12(unk122; DY) III; uIs115 IV
CGZ1014	mec-12(unk123; Y-A) III; uIs115 IV
CGZ846	mec-12(unk121; DEY) III; uIs115 IV
CGZ1093	mec-12(unk131; DEE) III; uIs115 IV
CGZ1177	mec-12(unk151; DEE&EY) III; uIs115 IV
CGZ896	mec-12(unk136; 4Es-A) III; mec-7(unk135; 3Es-A) V; uIs115 IV
CGZ1179	spas-1(tm683) V; uIs115 IV
CGZ1180	spas-1(ok1608) V; uIs115 IV
CGZ1183	klp-7(unk179; D11bp) III; uIs115 IV
CGZ1259	klp-7(unk171; D14bp) III; uIs115 IV
CGZ1260	klp-7(unk171; D14bp) III; mec-12(unk136; 4Es-A) III; uIs115 IV
CGZ1256	mec-12(unk136; 4Es-A) III; uIs115 IV; juIs338
CGZ1257	mec-12(unk136; 4Es-A) III; uIs115 IV; jsIs609 X
CGZ1258	mec-12(unk136; 4Es-A) III; uIs115 IV; jsIs821 X
CGZ159	ttll-5(tm3360); uIs115
CGZ1393	ttll-5(tm3360) V; mec-12(unk136; 4Es-A) III; uIs115 IV
CGZ1554	ttll-4(tm3310) III; ttll-5(tm3360) V; ttll-12(unk185; D5bp) II; uIs115 IV
CGZ1475	ttll-4(tm3310) III; ttll-5(tm3360) ttll-9(tm3889) ttll-15 (tm3871) V; ttll-12(unk185; D5nt) II; uIs115 IV
CGZ1474	ttll-4(tm3310) III; ttll-11(tm4059) IV; ttll-5(tm3360) ttll-9(tm3889) ttll-15(tm3871) V; ttll-12(unk185; D5nt) II; zdIs5 I
