## Supplemental File 2 for "Editing of endogenous tubulins reveals varying effects of tubulin posttranslational modifications on axonal growth and regeneration"

### Sheet: Sheet1
Gene names & Alleles names	Amino acid substitution	Strain name	Parental strain (in which the editing was done)	CRISPR target	Repair template (5'-3')
mec-7(u1137)	S172A	TU6235	TU4065	GTAGGGTTCGACTACAGTGT	CTGACCGGATAATGAACACCTTCTCGGTAGTTCCAgctCCAAAgGTcTCaGACACTGTAGTCGAACCCTACAATGCCACCCTCTCTGTC
mec-7(u1136)	S172E	TU6234	TU4065	GTAGGGTTCGACTACAGTGT	CTGACCGGATAATGAACACCTTCTCGGTAGTTCCAGAGCCAAAGGTCTCAGACACTGTAGTCGAACCCTACAATGCCACCCTCTCTGTC
mec-7(u1056)	S172P	TU6549	TU4065	ACTACAGTGTCGGATACTTT	CTGACCGGATAATGAACACCTTCTCGGTAGTTCCACCTCCAAAGGTCTCCGACACTGTAGTCGAACCCTACAATGCCACCCTCTCTGTC
mec-7(unk143)	K252Q	CGZ1138	TU4065	CAATGCGGATCTACGAAAGT	TCCGCTTCCCTGGTCAACTCAATGCGGATCTACGAcaactcGCAGTGAACATGGTTCCATTCCCACGTCTTCACTT
mec-7(unk144)	K252R	CGZ1139	TU4065	CAATGCGGATCTACGAAAGT	TCCGCTTCCCTGGTCAACTCAATGCGGATCTACGAcgcTTGGCAGTGAACATGGTTCCATTCCCACGTCTTCA
mec-7(unk135)	3Es-A: ADADAAAAFDGA	CGZ1097	CGZ1022	GTTAGGAAATATGATTTAGG	ATACCAACAATACCAGGAGGCAGCTGCTGATGctGATGCCGCCGctGCGTTCGACGGAGctTAAatcatatttcctaaccaagttttatt
mec-12(unk119)	K40Q	CGZ814	TU4065	AAGAGTCATCGGATCCTCCG	ACGGAATTCAGCCCGATGGTCAAATGCCTTCTGACCAATCCCTCGGAGGATCCGATGACTCTTTCAGCACTTT
mec-12(unk120)	K40R	CGZ815	TU4065	AAGAGTCATCGGATCCTCCG	ACGGAATTCAGCCCGATGGTCAAATGCCTTCTGACCGCTCCCTCGGAGGATCCGATGACTCTTTCAGCACTTT
mec-12(unk124)	D7aa: SMEDN	CGZ1015	CGZ846	GTGGACAGTATGGAAGACAA	GATTTGGCTGCTCTTGAGAAGGATTATGAGGAAGTCGGTGTGGACAGTATGGAGGATAATTAGaatataaaaatagatcttgaccccaaaaaactccccgcttttatgatgtgaatttcc
mec-12(unk133)	7aa-A: SMEDNAAAAAAA	CGZ1095	CGZ846	GTGGACAGTATGGAAGACAA	AAGGATTATGAGGAAGTCGGTGTGGACAGTATGGAGGATAATGCAGCAGCAGCAGCAGCAGCATAGaatataaaaatagatcttgaccccaaaaaac
mec-12(unk136)	4Es-A: SMADNGAAGDAY	CGZ1000	CGZ846	GTGGACAGTATGGAAGACAA	TTATGAGGAAGTCGGTGTGGACAGTATGGctGATAATGGAGctGctGGAGATGctTATTAGaatataaaaatagatcttgaccccaaaaaactcc
mec-12(unk148)	1stE-A: SMADNGEEGDEY	CGZ1175	CGZ846	GTGGACAGTATGGAAGACAA	GGCTGCTCTTGAGAAGGATTATGAGGAAGTCGGTGTGGACAGTATGGccGATAATGGAGAAGAAGGAGATGAGTATTAGaatataaaaatagatcttg
mec-12(unk155)	2Es-A: SMEDNGAAGDEY	CGZ1184	CGZ846	GTGGACAGTATGGAAGACAA	GAGAAGGATTATGAGGAAGTCGGTGTGGACAGTATGGAGGATAATGGAGctGctGGAGATGAGTATTAGaatataaaaatagatcttgacccc
mec-12(unk153)	4th-A: SMEDNGEEGDAY	CGZ1182	CGZ846	GTGGACAGTATGGAAGACAA	GAGAAGGATTATGAGGAAGTCGGTGTGGACAGTATGGAGGATAATGGAGAAGAAGGAGATGccTATTAGaatataaaaatagatcttgacccc
mec-12(unk138)	3Es-A: SMEDNGAAGDAY	CGZ1133	CGZ846	GTGGACAGTATGGAAGACAA	GGAAGTCGGTGTGGACAGTATGGAGGATAATGGAGctGctGGAGATGctTATTAGaatataaaaatagatcttgaccccaaaaaactccc
mec-12(unk150)	D3Es: SMEDNG--GD-Y	CGZ1176	CGZ846	GTGGACAGTATGGAAGACAA	GAGAAGGATTATGAGGAAGTCGGTGTGGACAGTATGGAGGATAATGGAGGAGATTATTAGaatataaaaatagatcttgaccccaaaaaactccc
mec-12(unk122)	DY: SMEDNGEEGDE	CGZ847	TU4065	GTGGACAGTATGGAGGATAA	AAGGATTATGAGGAAGTCGGTGTGGACAGTATGGAaGAcAAcGGcGAgGAgGGcGAcGAaTgaTAGaatataaaaatagatcttgaccccaaaaaact
mec-12(unk123)	Y-A: SMEDNGEEGDEA	CGZ1014	CGZ846	GTGGACAGTATGGAAGACAA	GAGGAAGTCGGTGTGGACAGTATGGAGGATAATGGAGAAGAAGGAGATGAGgccTAGaatataaaaatagatcttgaccccaaaaaact
mec-12(unk121)	DEY: SMEDNGEEGD	CGZ846	TU4065	GTGGACAGTATGGAGGATAA	AGAAGGATTATGAGGAAGTCGGTGTGGACAGTATGGAaGAcAAcGGAGAAGAAGGAGATTAGaatataaaaatagatcttgaccccaaaaaactccccgcttttatgatgtgaatttcc
mec-12(unk131)	DEE: SMEDNG--GDEY	CGZ1093	CGZ846	GTGGACAGTATGGAAGACAA	AAGGATTATGAGGAAGTCGGTGTGGACAGTATGGAGGATAATGGAGGAGATGAGTATTAGaatataaaaatagatcttgaccccaaaaaac
mec-12(unk151)	DEE&EY: SMEDNG--GD	CGZ1177	CGZ846	GTGGACAGTATGGAAGACAA	TTGAGAAGGATTATGAGGAAGTCGGTGTGGACAGTATGGAGGATAATGGAGGAGATTAGaatataaaaatagatcttgaccccaa
mec-17(unk126)	dW (G121W; G123W)	CGZ1017	TU4065	TCATGTCAACGCCAAGGAGT	TGGACTTTTATGTTCACTTCTCATGTCAACGCCAAtggGTTtggCAACAAATTCTAGATTACATGTTCTCTCAGGAACA
klp-7(unk171)	D14nt; frame shift	CGZ1259	TU4065	CTTCGGCGATTACGGCACCG	TTGTCGTCGGGATGCATGTGGAAATCAAGCGGAGCGACGGCCGCATCCGCCGAAGTTAAGTCGAACGGCCGGTTTATGGTGGAATGGTATGAG
klp-7(unk179)	D11nt; frame shift	CGZ1183	TU4065	CTTCGGCGATTACGGCACCG	TTGTCGTCGGGATGCATGTGGAAATCAAGCGGAGCGACGGCCGCATCCacgGCCGAAGTTAAGTCGAACGGCCGGTTTATGGTGGAATGGTATGAG
ttll-12(unk185)	D5nt; frame shift	CGZ1473	TU4065	AGACTATGCCAAAGTTCAGG	TTTCTCGACCAACATTCTGGTCAACTAAATGCATCGGATGTTTGAACTTTGGCATAGTCTTTATAAAAAACTGTCGGATCAGACGT
mbk-2(unk79)	mbk-2::gfp fusion	CGZ554	TU4069	GGGAGGACTTGCCGATCATG	GATCGAAGCGAGGAAAGATGCGTGGACCACCGGCTTCGCGGTCGTGGTCGACAGCGTTGAAGAACATGGGTGACGAGTTATTCGTGGATTTCTTGAAGAGATGTCTCGATTGGGATCCGGAGACCAGAATGACTCCAGCTCAAGCTTTGAAACACAAGTGGCTTCGTCGCAGGTTACCCAATCCACCACGGGATGGACTGGAGTCGATGGGAGGACTTGCCGATCATGAGAGTAAAGGAGAAGAACTTTTCACTGGAGTTGTCCCAATTCTTGTTGAATTAGATGGTGATGTTAATGGGCACAAATTTTCTGTCAGTGGAGAGGGTGAAGGTGATGCAACATACGGAAAACTTACCCTTAAATTTATTTGCACTACTGGAAAACTACCTGTTCCATGGg…
